# Antibiotic-producing Micrococcales govern the microbiome that inhabits the fur of two- and three-toed sloths

**DOI:** 10.1101/2022.04.08.486316

**Authors:** Diego Rojas-Gätjens, Katherine S. Valverde-Madrigal, Keilor Rojas-Jimenez, Reinaldo Pereira, Judy Avey-Arroyo, Max Chavarría

**Author notes:** **Correspondence to: Max Chavarría**, Escuela de Química & Centro de Investigaciones en Productos Naturales (CIPRONA), Universidad de Costa Rica, Sede Central, San Pedro de Montes de Oca, San José, 11501-2060, Costa Rica.

## Abstract

Sloths have a dense coat on which insects, algae, and fungi coexist in a symbiotic relationship. This complex ecosystem requires different levels of control, however, most of these mechanisms remain unknown. We investigated the bacterial communities inhabiting the hair of two- (*Choloepus Hoffmani*) and three-toed (*Bradypus variegatus*) sloths and evaluated their potential for producing antibiotic molecules capable of exerting control over the hair microbiota. The analysis of 16S rRNA amplicon sequence variants (ASVs) revealed that the communities in both host species are dominated by Actinobacteriota and Firmicutes. The most abundant genera were *Brevibacterium, Kocuria/Rothia, Staphylococcus, Rubrobacter, Nesterenkonia, and Janibacter*. In addition, we isolated nine strains of *Brevibacterium* and *Rothia* able to produce substances that inhibited the growth of common mammalian pathogens. The analysis of the biosynthetic gene clusters (BCGs) of these nine isolates suggests that the pathogen-inhibitory activity could be mediated by the presence of siderophores, terpenes, beta-lactones, Type III polyketide synthases (T3PKS), ribosomally synthesized, and post-translationally modified peptides (RiPPs), non-alpha poly-amino acids (NAPAA) like e-Polylysin, ectoine or nonribosomal peptides (NRPs). Our data suggest that Micrococcales inhabiting sloth hair could have a role in controlling microbial populations in that habitat, improving our understanding of this highly complex ecosystem.
