## Supplementary material for "Antibiotic-producing Micrococcales govern the microbiome that inhabits the fur of two- and three-toed sloths": Supp. Table S1

### Sheet: Sheet1
Sample	Name	Sanctuary code	Specie	Sex	Year it was received	Date it was received	Weight when received (Kg)	Location where it was found	Age it was found	Reason it get in the sanctuary
B10	Finley	B-22018	Bradypus variegatus	M	2018	22/2/2018	0.413	Limon, Villa del Mar	Infant	Abandoned by the mother
C10	Cosmo	C-28110	Choloepus hoffmani	M	2010	2010-03-02	0.485	Limon	Infant	Abandoned by the mother
B11	Charlie	B-18015	Bradypus variegatus	M	2015	2015-06-07	1.12	Heredia, Sarapiqui	Infant	Abandoned by the mother
C11	Marshmallow	C-51915	Choloepus hoffmani	M	2015	28/7/2015	0.551	Limon, Cahuita	Infant	Mother was electrocuted by electric cables
B12	Abby	B-23219	Bradypus variegatus	F	2019	2019-11-09	3.5	Limon, Rio Bananito	Adult	Unknown
C12	Sparkle	C-61217	Choloepus hoffmani	F	2017	2017-07-09	0.475	Limon, Pococi	Infant	Abandoned by the mother
B13	Corazon	B-18215	Bradypus variegatus	F	2015	22/7/2015	1.01	Limon, Pococi	Infant	Abandoned by the mother
C13	Valentino	C-49415	Choloepus hoffmani	M	2015	14/2/2015	0.514	Limon, Honecreek	Infant	Abandoned by the mother
B14	Buck Logan	B-18115	Bradypus variegatus	M	2015	20/7/2015	0.72	Limon, Honecreek	Infant	Mother died on the road
C14	PJ	C-15007	Choloepus hoffmani	M	2007	13/2/2007	3.8	Unknown	Adult	Deliver by the MINAE
B15	Johanna	B-20216	Bradypus variegatus	F	2016	Unknown	Unknown	Unknown	Unknown	Unknown
C15	Julius	C-44414	Choloepus hoffmani	M	2014	13/6/2014	0.738	Limon, Limon	Infant	Deliver by the MINAE
B1	Briggsie	B-21117	Bradypus variegatus	M	2017	15/01/2017	0.688	Limon, Penshurt	Infant	Mother died on the road
C1	Peanut Butter	C-49615	Choloepus hoffmani	M	2015	2015-06-03	0.48	Unknown	Infant	Confiscated from minors
B2	Elliott	B-21617	Bradypus variegatus	M	2017	16/8/2017	0.209	Limon, Punta Uva	Infant	Felt from the tree. Placenta still atached
C2	Linus	C-34011	Choloepus hoffmani	M	2011	21/11/2011	0.53	Limon, Sixaola	Infant	Mother was electrocuted by electric cables
B3	Belle	B-17815	Bradypus variegatus	F	2015	24/4/2015	0.519	Limon, Cahuita	Infant	Abandoned by the mother
C3	Simon	C-45414	Choloepus hoffmani	M	2014	2014-05-08	0.378	Limon, Filadelfia	Infant	Unknown
B4	Blythe	B-22418	Bradypus variegatus	F	2018	15/6/2018	4.2	Limon, Siberia	Adult	Mother was electrocuted by electric cables
C4	Peter pan	C-69019	Choloepus hoffmani	M	2019	28/11/2019	4.4	Limon	Adult	Electrocuted by electric cables
B5	Penny	B-20616	Bradypus variegatus	F	2016	28/3/2016	0.485	Limon, Penshurt	Infant	Abandoned by the mother
C5	Lil Angel	C-60404	Choloepus hoffmani	F	2004	21/1/2004	0.835	Unknown	Infant	Deliver by a private hotel
C6	Maxx	C-51215	Choloepus hoffmani	M	2015	Unknown	0.603	Unknown	Infant	Unknown
C7	Bruno	C-0396	Choloepus hoffmani	M	1996	1996-10-12	0.5	Limon,Limon	Infant	Illegally sold
B8	Kia	B-21217	Bradypus variegatus	F	2017	2017-03-07	NA	NA	NA	Born in the sanctuary
C8	Chewbacca	C-4502	Choloepus hoffmani	M	2002	2002-08-10	0.42	Limon, Guapiles	Infant	Found alone
B9	Pria	B-16414	Bradypus variegatus	F	2014	14/03/2014	0.424	Limon, Batan	Infant	Mother was hit by a car
C9	Millie	C-1600	Choloepus hoffmani	F	2000	2000-01-01	0.52	Limon, Cahuita	Infant	Abandoned by the mother
